# Circadian clock control of translation fidelity through MetRS-mediated methionine misincorporation

**DOI:** 10.64898/2026.06.30.735350

**Authors:** Griffin Best, Sidharth Mohan, Samuel Purvine, Deborah Bell-Pedersen

**Author notes:** Deborah Bell-Pedersen **Email:**. PNAS requires the corresponding author to provide an ORCID identifier at submission and strongly encourages all authors to use an ORCID ID. Do not include ORCIDs in the manuscript file; individual authors must link their ORCID account to their PNAS profile at www.pnascentral.org. For proper authentication, authors are not permitted to add ORCIDs on proofs. <u>Learn more or register for ORCID</u>.

## Abstract

Translation fidelity is generally viewed as a constitutive process that deteriorates under stress and aging. Here we show that the fidelity of amino acid incorporation is instead dynamically regulated by the circadian clock. In *Neurospora crassa*, methionine (Met) misincorporation into proteins exhibits robust daily rhythms, peaking at night coincident with elevated reactive oxygen species (ROS). Rhythmic Met misincorporation requires the circadian clock, the ERK-family MAPK MAK1, and MAK1-dependent phosphorylation of methionyl-tRNA synthetase (MetRS), linking circadian signaling to regulated mistranslation associated with oxidative stress resistance. Preventing MetRS phosphorylation abolishes rhythmic Met misincorporation, impairs growth, and increases sensitivity to oxidative stress, whereas a phosphomimetic MetRS mutant enhances oxidative stress survival. Proteome-wide analyses identified thousands of Met misincorporation events, including a rhythmic subset that oscillates independently of corresponding protein abundance, suggesting that mistranslation dynamically remodels proteome composition across the day. Together, these findings establish translation fidelity as a regulated circadian output and support a model in which the circadian clock temporally regulates mistranslation to enhance oxidative stress resilience.

**Significance Statement:** Biological clocks regulate translation termination fidelity, but whether they also control the accuracy of amino acid incorporation during protein synthesis was unknown. We show that the circadian clock drives rhythmic methionine misincorporation into proteins through ERK-family MAPK signaling and phosphorylation of methionyl-tRNA synthetase. Methionine misincorporation peaks during periods of elevated oxidative stress, and disrupting this regulation compromises oxidative stress survival, whereas constitutive activation enhances resistance. Together with previous work on translation termination fidelity, these findings reveal that biological clocks regulate multiple layers of translation fidelity and identify adaptive mistranslation as a mechanism that promotes cellular resilience.
