## Supplementary material for "Circadian clock control of translation fidelity through MetRS-mediated methionine misincorporation": Dataset S1

### Sheet: Tab 1. Descriptions
	Results of MetRS immunoprecipitation/mass spectrometry to identify post-translational modifications on MetRS
	Tab 2.	Raw data of MetRS IP/mass spectrometry with trypsin digestion to identify post-translational modifications
	Column A	False discovery rate (FDR) confidence (High confidence is <1% FDR)
	Column B	Trysin-digested peptide sequence
	Column C	Modifications identified in the peptide (modification, amino acid being modified, and site localization probability)
	Column D	Number of peptide spectrum matches, or the number of spectra assigned to peptides that contributed to the inference of the protein.
	Column E	Gene ID (N. crassa universal number)
	Column F	Gene ID (N. crassa universal number) with peptide position of master peptide
	Column G	Modifications identified in the master peptide
	Column H - M	Peptide abundance values (WT, Δmak1, Δmak2; 0 mM or 10 mM H2O2 treatment)
	Column N - S	Peaks identified (WT, Δmak1, Δmak2; 0 mM or 10 mM H2O2 treatment)

### Sheet: Tab 2. MetRS Mass spectrometry 
Confidence	Annotated Sequence	Modifications	# PSMs	Master Protein Accessions	Positions in Master Proteins	Modifications in Master Proteins	Abundance WT 0 mM H2O2	Abundance WT 10 mM H2O2	Abundance Δmak1 0 mM H2O2	Abundance Δmak1 10 mM H2O2	Abundance Δmak2 0 mM H2O2	Abundance Δmak2 10 mM H2O2	Found in WT 0 mM H2O2	Found in WT 10 mM H2O2	Found in Δmak1 0 mM H2O2	Found in Δmak1 10 mM H2O2	Found in Δmak2 0mM H2O2	Found in Δmak2 10 mM H2O2
High	[K].NGPVLPQPGK.[E]		30	NCU07451-t26_1-p1	NCU07451-t26_1-p1 [5-14]		1.97567e+07	2.33582e+07	4.49987e+07	2.30593e+07	25014638	21934252	High	High	High	High	High	High
High	[R].GLPTLYICGSDEYGTATETK.[A]	1xCarbamidomethyl [C8]	278	NCU07451-t26_1-p1	NCU07451-t26_1-p1 [53-72]		4.44721e+07	6.65736e+07	3.46842e+07	1.11024e+07	4.61255e+07	2.6363e+07	High	High	High	High	High	High
High	[R].GLPTLYICGSDEYGTATETK.[A]	1xCarbamidomethyl [C8]; 1xMethyl [K20(100)]	121	NCU07451-t26_1-p1	NCU07451-t26_1-p1 [53-72]	NCU07451-t26_1-p1 1xMethyl [K72(100)]	1.04259e+07	1.73175e+07	12549317	5.28157e+06	17862923	8055108	High	High	High	High	High	High
High	[K].ALSEGVDPATLCAK.[Y]	1xCarbamidomethyl [C12]	40	NCU07451-t26_1-p1	NCU07451-t26_1-p1 [73-86]		96913440	1.27624e+08	3.2646e+08	9.72309e+07	1.68759e+08	1.86056e+08	High	High	High	High	High	High
High	[K].ALSEGVDPATLCAK.[Y]	1xCarbamidomethyl [C12]; 1xMethyl [K14(100)]	17	NCU07451-t26_1-p1	NCU07451-t26_1-p1 [73-86]	NCU07451-t26_1-p1 1xMethyl [K86(100)]							High	High	High	High	High	High
High	[K].DVYDWFR.[I]		47	NCU07451-t26_1-p1	NCU07451-t26_1-p1 [93-99]		55814162	5.86583e+07	1.09757e+07	3.92734e+06	31142624	11328925	High	High	High	High	High	High
High	[R].ISFDKFGR.[T]		6	NCU07451-t26_1-p1	NCU07451-t26_1-p1 [100-107]		1.17005e+06	1.80115e+06	561880		5043808	1.45013e+06	High	High	Peak Found	n/a	High	High
High	[R].ISFDKFGR.[T]	1xAcetyl [K5(100)]	1	NCU07451-t26_1-p1	NCU07451-t26_1-p1 [100-107]	NCU07451-t26_1-p1 1xAcetyl [K104(100)]							n/a	n/a	n/a	n/a	n/a	High
High	[K].FGRTPTDEHTGITQEIFAQLWK.[N]	1xDimethyl [R3(100)]	3	NCU07451-t26_1-p1	NCU07451-t26_1-p1 [105-126]	NCU07451-t26_1-p1 1xDimethyl [R107(100)]		208519			217664		n/a	High	n/a	n/a	Peak Found	n/a
High	[K].FGRTPTDEHTGITQEIFAQLWK.[N]	1xPhospho [T4(98.4)]	2	NCU07451-t26_1-p1	NCU07451-t26_1-p1 [105-126]	NCU07451-t26_1-p1 1xPhospho [T108(98.4)]	277314	196558			88583.6		Peak Found	High	n/a	n/a	High	n/a
High	[R].TPTDEHTGITQEIFAQLWK.[N]		72	NCU07451-t26_1-p1	NCU07451-t26_1-p1 [108-126]		2.83594e+07	3.08681e+07	18634776	4.02723e+07	30662267	2.66135e+07	High	High	High	High	High	High
High	[K].NGFIEER.[E]		22	NCU07451-t26_1-p1	NCU07451-t26_1-p1 [127-133]		7.61684e+07	153982167	1.95028e+08	146907133	1.67111e+08	174246064	High	High	High	High	High	High
High	[R].ETTQAFCAVPEHNTFLADR.[Y]	1xCarbamidomethyl [C7]	97	NCU07451-t26_1-p1	NCU07451-t26_1-p1 [134-152]		4.44671e+07	4.63096e+07	1.39155e+07	881430	1.36013e+07	5.43004e+06	High	High	High	High	High	High
High	[R].YVEGECSICHDLGAR.[G]	2xCarbamidomethyl [C6; C9]	111	NCU07451-t26_1-p1	NCU07451-t26_1-p1 [153-167]		4.41093e+07	5.18845e+07	3.33946e+07	4.68705e+06	5.07959e+07	2.72037e+07	High	High	High	High	High	High
High	[R].YVEGECSICHDLGAR.[G]	2xCarbamidomethyl [C6; C9]; 1xMethyl [R15(100)]	65	NCU07451-t26_1-p1	NCU07451-t26_1-p1 [153-167]	NCU07451-t26_1-p1 1xMethyl [R167(100)]	1.78766e+07	17660378	1.73502e+06	154746	1.16094e+07	8.89501e+06	High	High	High	High	High	High
High	[R].YVEGECSICHDLGAR.[G]	2xCarbamidomethyl [C6; C9]; 1xDimethyl [R15(100)]	30	NCU07451-t26_1-p1	NCU07451-t26_1-p1 [153-167]	NCU07451-t26_1-p1 1xDimethyl [R167(100)]	8.82146e+06	14807193	2.34907e+06	408156	9.60815e+06	6.7884e+06	High	High	High	High	High	High
High	[R].GDQCDACGNLLDPMQPDK.[N]	2xCarbamidomethyl [C4; C7]	35	NCU07451-t26_1-p1	NCU07451-t26_1-p1 [168-185]		7.38556e+06	7.62141e+06	9.46494e+06	1.63344e+06	6.84123e+06	6.97905e+06	High	High	High	High	High	High
High	[R].GDQCDACGNLLDPMQPDK.[N]	2xCarbamidomethyl [C4; C7]; 1xMethyl [K18(100)]	6	NCU07451-t26_1-p1	NCU07451-t26_1-p1 [168-185]	NCU07451-t26_1-p1 1xMethyl [K185(100)]	1.51554e+06	1.93983e+06	964285	556938	1.27057e+06	1385297	High	Peak Found	High	High	Peak Found	High
High	[R].GDQCDACGNLLDPMQPDK.[N]	2xCarbamidomethyl [C4; C7]; 1xOxidation [M14]	30	NCU07451-t26_1-p1	NCU07451-t26_1-p1 [168-185]		3.87541e+06	5328796	10109173	2.80865e+06	4.5192e+06	4.81563e+06	High	High	High	High	High	High
High	[R].GDQCDACGNLLDPMQPDKNAAGEDESK.[G]	2xCarbamidomethyl [C4; C7]	45	NCU07451-t26_1-p1	NCU07451-t26_1-p1 [168-194]		7.46198e+06	11768338	3.77557e+06	1.09117e+06	11589551	7168212	High	High	High	High	High	High
High	[R].GDQCDACGNLLDPMQPDKNAAGEDESK.[G]	2xCarbamidomethyl [C4; C7]; 1xMethyl [K18(100)]	34	NCU07451-t26_1-p1	NCU07451-t26_1-p1 [168-194]	NCU07451-t26_1-p1 1xMethyl [K185(100)]	2.60309e+06	2.20622e+06	2.15374e+06	623346	2.5738e+06	1.23267e+06	High	High	High	High	High	High
High	[R].GDQCDACGNLLDPMQPDKNAAGEDESK.[G]	2xCarbamidomethyl [C4; C7]; 1xOxidation [M14]	39	NCU07451-t26_1-p1	NCU07451-t26_1-p1 [168-194]		6.31964e+06	1.09699e+07	1.15588e+07	268201	1.12756e+07	1.16945e+07	High	High	High	High	High	High
High	[R].GDQCDACGNLLDPMQPDKNAAGEDESK.[G]	2xCarbamidomethyl [C4; C7]; 1xDimethyl [K18(100)]	22	NCU07451-t26_1-p1	NCU07451-t26_1-p1 [168-194]	NCU07451-t26_1-p1 1xDimethyl [K185(100)]	2161407	3.65742e+06	372112	1.34922e+06	3079195	2194336	High	High	High	High	Peak Found	High
High	[R].GDQCDACGNLLDPMQPDKNAAGEDESK.[G]	2xCarbamidomethyl [C4; C7]; 1xOxidation [M14]; 1xMethyl [K18(100)]	23	NCU07451-t26_1-p1	NCU07451-t26_1-p1 [168-194]	NCU07451-t26_1-p1 1xMethyl [K185(100)]	1.9048e+06	3.32041e+06	2.21294e+06		2.13178e+06	2.57366e+06	High	High	High	High	High	High
High	[R].GDQCDACGNLLDPMQPDKNAAGEDESK.[G]	2xCarbamidomethyl [C4; C7]; 1xOxidation [M14]; 1xDimethyl [K18(100)]	20	NCU07451-t26_1-p1	NCU07451-t26_1-p1 [168-194]	NCU07451-t26_1-p1 1xDimethyl [K185(100)]	1.85364e+06	3.85896e+06	3.63249e+06	336411	2.79085e+06	2.95501e+06	High	High	High	High	High	High
High	[R].GDQCDACGNLLDPMQPDKNAAGEDESK.[G]	2xCarbamidomethyl [C4; C7]; 1xOxidation [M14]; 1xAcetyl [K18(100)]	2	NCU07451-t26_1-p1	NCU07451-t26_1-p1 [168-194]	NCU07451-t26_1-p1 1xAcetyl [K185(100)]	159644		89668.4			201569	High	High	Peak Found	n/a	n/a	Peak Found
High	[K].NAAGEDESK.[G]		13	NCU07451-t26_1-p1	NCU07451-t26_1-p1 [186-194]		4.17054e+06	4.0078e+06	5.56327e+06	3.15096e+06	2.50136e+06	3.52001e+06	High	High	High	High	High	High
High	[K].NAAGEDESKGTGWLINPR.[C]		110	NCU07451-t26_1-p1	NCU07451-t26_1-p1 [186-203]		6.00906e+06	12359719		2.4671e+06	1.20005e+07	2.92628e+06	High	High	High	High	High	High
High	[K].GTGWLINPR.[C]		86	NCU07451-t26_1-p1	NCU07451-t26_1-p1 [195-203]		1.13273e+08	1.7177e+08	1.92847e+08	27499373	1.55192e+08	1.42943e+08	High	High	High	High	High	High
High	[R].CKLDGSTPER.[R]	1xCarbamidomethyl [C1]	28	NCU07451-t26_1-p1	NCU07451-t26_1-p1 [204-213]		3.77919e+07	5.58966e+07	97273560	7.28682e+07	6.09641e+07	6.03085e+07	High	High	High	High	High	High
High	[R].CKLDGSTPER.[R]	1xCarbamidomethyl [C1]; 1xMethyl [K2(100)]	30	NCU07451-t26_1-p1	NCU07451-t26_1-p1 [204-213]	NCU07451-t26_1-p1 1xMethyl [K205(100)]	2.77193e+07	3.61247e+07	7.27366e+07	6.61452e+07	6.10117e+07	5.56985e+07	High	High	High	High	High	High
High	[R].CKLDGSTPERR.[K]	1xCarbamidomethyl [C1]	12	NCU07451-t26_1-p1	NCU07451-t26_1-p1 [204-214]		2.20439e+06	4.91341e+06	1.01599e+07	5.12416e+06	8.39574e+06	6.33469e+06	High	High	High	High	High	High
High	[R].CKLDGSTPERR.[K]	1xCarbamidomethyl [C1]; 1xMethyl [K2(100)]	7	NCU07451-t26_1-p1	NCU07451-t26_1-p1 [204-214]	NCU07451-t26_1-p1 1xMethyl [K205(100)]	1.83014e+06	3.87843e+06	6.94583e+06	4.61181e+06	8.48878e+06	6.04804e+06	Peak Found	Peak Found	High	High	High	High
High	[K].LDGSTPER.[R]		23	NCU07451-t26_1-p1	NCU07451-t26_1-p1 [206-213]		38121328	41462636	79233194	47899717	34468841	5.07269e+07	High	High	High	High	High	High
High	[K].LDGSTPERR.[K]		2	NCU07451-t26_1-p1	NCU07451-t26_1-p1 [206-214]		3.31943e+06	3.22996e+06	5.50458e+06	3.58303e+06	2.92329e+06	2.70314e+06	Peak Found	High	High	Peak Found	Peak Found	Peak Found
High	[K].TKHLYIR.[L]		4	NCU07451-t26_1-p1	NCU07451-t26_1-p1 [216-222]		3425443	3.1538e+06	500717	152399	2948832	76652.9	Peak Found	High	Peak Found	Peak Found	High	High
High	[R].LDELNKEITAWLDR.[V]		50	NCU07451-t26_1-p1	NCU07451-t26_1-p1 [223-236]		1.58859e+06	1.0747e+06	2.72802e+06	1.23419e+06	2.49598e+06	1.68365e+06	High	High	High	High	High	High
High	[K].EITAWLDR.[V]		18	NCU07451-t26_1-p1	NCU07451-t26_1-p1 [229-236]		1.41835e+07	7742993	4.27449e+06	637692	6.02709e+06	4.09542e+06	High	High	High	High	High	Peak Found
High	[R].VENGWSANCVAITR.[S]	1xCarbamidomethyl [C9]	19	NCU07451-t26_1-p1	NCU07451-t26_1-p1 [237-250]		1.16332e+07	11854807	1.59257e+07	2.4204e+06	1.44579e+07	1.16206e+07	High	High	High	High	High	High
High	[R].VENGWSANCVAITR.[S]	1xCarbamidomethyl [C9]; 1xMethyl [R14(100)]	3	NCU07451-t26_1-p1	NCU07451-t26_1-p1 [237-250]	NCU07451-t26_1-p1 1xMethyl [R250(100)]							n/a	n/a	High	High	High	n/a
High	[R].SWINNGLKPR.[G]		56	NCU07451-t26_1-p1	NCU07451-t26_1-p1 [251-260]		2.32963e+07	44378213	1.56054e+07	113016	5.32135e+07	24655629	High	High	High	High	High	High
High	[R].DLKWGVPIPK.[G]		3	NCU07451-t26_1-p1	NCU07451-t26_1-p1 [265-274]		292455	461482			144549		Peak Found	High	n/a	High	Peak Found	n/a
High	[K].WGVPIPK.[G]		34	NCU07451-t26_1-p1	NCU07451-t26_1-p1 [268-274]		130503724	182157232	2.07294e+08	5.30628e+07	1.94642e+08	1.90606e+08	High	High	High	High	High	High
High	[K].GLEGLSDEEYANK.[V]		53	NCU07451-t26_1-p1	NCU07451-t26_1-p1 [275-287]		8.75182e+07	1.50054e+08	2.67283e+08	1.63965e+08	1.58271e+08	1.76011e+08	High	High	High	High	High	High
High	[K].GLEGLSDEEYANK.[V]	1xMethyl [K13(100)]	14	NCU07451-t26_1-p1	NCU07451-t26_1-p1 [275-287]	NCU07451-t26_1-p1 1xMethyl [K287(100)]	552553	1.19064e+06	1844893	359326	1.66801e+06	1.41827e+06	High	High	High	High	High	High
High	[K].CYTDEGNLEGR.[N]	1xCarbamidomethyl [C1]	31	NCU07451-t26_1-p1	NCU07451-t26_1-p1 [305-315]		3.93357e+07	4.93003e+07	1.18298e+08	7.5248e+07	5.54978e+07	6.3816e+07	High	High	High	High	High	High
High	[K].NPDNVTLYQFMGK.[D]		81	NCU07451-t26_1-p1	NCU07451-t26_1-p1 [323-335]		6.8575e+07	8.90026e+07	4.27762e+07	18839680	7.59685e+07	3.5254e+07	High	High	High	High	High	High
High	[K].NPDNVTLYQFMGK.[D]	1xOxidation [M11]	81	NCU07451-t26_1-p1	NCU07451-t26_1-p1 [323-335]		4.93542e+07	9.78396e+07	5.00188e+07	1.42622e+07	8.40412e+07	9.40715e+07	High	High	High	High	High	High
High	[K].DNVPFHTIIFPGTQLGTK.[E]		144	NCU07451-t26_1-p1	NCU07451-t26_1-p1 [336-353]		5.01079e+07	1.20328e+08	8.10025e+07	6.69664e+07	6.87397e+07	5.86462e+07	High	High	High	High	High	High
High	[K].EKWTQVNHLSTTEYLNYEGGK.[F]		127	NCU07451-t26_1-p1	NCU07451-t26_1-p1 [354-374]		1.10329e+07	2.08626e+07	3.44826e+06	1.18267e+06	1.75056e+06	2.30134e+06	High	High	High	High	High	High
High	[K].EKWTQVNHLSTTEYLNYEGGK.[F]	1xDimethyl [K2(100)]	2	NCU07451-t26_1-p1	NCU07451-t26_1-p1 [354-374]	NCU07451-t26_1-p1 1xDimethyl [K355(100)]							High	High	n/a	n/a	n/a	n/a
High	[K].EKWTQVNHLSTTEYLNYEGGK.[F]	1xAcetyl [K2(100)]	3	NCU07451-t26_1-p1	NCU07451-t26_1-p1 [354-374]	NCU07451-t26_1-p1 1xAcetyl [K355(100)]			573963				n/a	High	High	n/a	High	n/a
High	[K].WTQVNHLSTTEYLNYEGGK.[F]		224	NCU07451-t26_1-p1	NCU07451-t26_1-p1 [356-374]		2.10763e+07	3.27884e+07	6.63951e+06	6.4255e+06	1.44581e+07	4.59759e+06	High	High	High	High	High	High
High	[K].WTQVNHLSTTEYLNYEGGKFSK.[S]	1xMethyl [K22(99.1)]	1	NCU07451-t26_1-p1	NCU07451-t26_1-p1 [356-377]	NCU07451-t26_1-p1 1xMethyl [K377(99.1)]		221194					n/a	High	n/a	n/a	n/a	n/a
High	[K].FSKSKGVGVFGNNARDTGIDPDVWR.[Y]	1xMethyl [K3(97.3)]; 2xPhospho [S2(100); S4(100)]	1	NCU07451-t26_1-p1	NCU07451-t26_1-p1 [375-399]	NCU07451-t26_1-p1 1xMethyl [K377(97.3)]; 2xPhospho [S376(100); S378(100)]							Peak Found	Peak Found	Peak Found	Peak Found	Peak Found	High
High	[K].SKGVGVFGNNAR.[D]		33	NCU07451-t26_1-p1	NCU07451-t26_1-p1 [378-389]		1.24094e+07	3.03544e+07	3.37216e+07	2.77945e+07	4.93799e+07	3.43239e+07	High	High	High	High	High	High
High	[K].SKGVGVFGNNAR.[D]	1xMethyl [K2(100)]; 1xPhospho [S1(100)]	1	NCU07451-t26_1-p1	NCU07451-t26_1-p1 [378-389]	NCU07451-t26_1-p1 1xMethyl [K379(100)]; 1xPhospho [S378(100)]			642557	181993			n/a	n/a	Peak Found	High	n/a	n/a
High	[K].SKGVGVFGNNARDTGIDPDVWR.[Y]	1xDimethyl [R12(99.2)]	1	NCU07451-t26_1-p1	NCU07451-t26_1-p1 [378-399]	NCU07451-t26_1-p1 1xDimethyl [R389(99.2)]							n/a	High	n/a	n/a	n/a	n/a
High	[K].SKGVGVFGNNARDTGIDPDVWR.[Y]	2xDimethyl [K2(100); R12(100)]	1	NCU07451-t26_1-p1	NCU07451-t26_1-p1 [378-399]	NCU07451-t26_1-p1 2xDimethyl [K379(100); R389(100)]							n/a	High	n/a	n/a	n/a	n/a
High	[K].GVGVFGNNAR.[D]		38	NCU07451-t26_1-p1	NCU07451-t26_1-p1 [380-389]		270389216	3.65404e+08	462005984	4.05579e+08	378730784	404262880	High	High	High	High	High	High
High	[R].DTGIDPDVWR.[Y]		49	NCU07451-t26_1-p1	NCU07451-t26_1-p1 [390-399]		1.59234e+08	2.61303e+08	3.31438e+08	1.05778e+08	2.31865e+08	2.20983e+08	High	High	High	High	High	High
High	[R].RPESGDSEFK.[W]		15	NCU07451-t26_1-p1	NCU07451-t26_1-p1 [406-415]		1.01771e+07	8.6139e+06	1.4165e+07	7.42328e+06	1.17634e+07	1.1868e+07	High	High	High	High	High	High
High	[R].RPESGDSEFKWEEFIDSNNNDLLK.[N]		57	NCU07451-t26_1-p1	NCU07451-t26_1-p1 [406-429]		2.92044e+06	1.13196e+07	2.17708e+06	872354	4.10574e+06	2.03197e+06	High	High	High	High	High	High
High	[K].WEEFIDSNNNDLLK.[N]		30	NCU07451-t26_1-p1	NCU07451-t26_1-p1 [416-429]		4383385	4289859	1.59541e+06	523397	3091582	960940	High	High	High	High	High	High
High	[K].NLGNLCQR.[V]	1xCarbamidomethyl [C6]	28	NCU07451-t26_1-p1	NCU07451-t26_1-p1 [430-437]		1.17101e+08	1.63068e+08	2.70848e+08	1.99402e+08	2.08157e+08	2.02095e+08	High	High	High	High	High	High
High	[K].LDAKVPEYPK.[T]		3	NCU07451-t26_1-p1	NCU07451-t26_1-p1 [446-455]		284317	1.89635e+06	2.68827e+06	4054210	5.96823e+06	2.07523e+06	Peak Found	Peak Found	High	High	High	Peak Found
High	[K].VPEYPKTPIASLDEYKEEINK.[L]		1	NCU07451-t26_1-p1	NCU07451-t26_1-p1 [450-470]								n/a	n/a	High	n/a	n/a	n/a
High	[K].TPIASLDEYK.[E]		13	NCU07451-t26_1-p1	NCU07451-t26_1-p1 [456-465]		1193367	1.7969e+06	2.12731e+06	711428	3159130	1.82069e+06	High	High	High	High	High	High
High	[K].TPIASLDEYKEEINK.[L]		187	NCU07451-t26_1-p1	NCU07451-t26_1-p1 [456-470]		1.82344e+08	2.67429e+08	1.33455e+08	1.20774e+07	1.7931e+08	1.56837e+08	High	High	High	High	High	High
High	[K].TPIASLDEYKEEINK.[L]	1xMethyl [K10(100)]	10	NCU07451-t26_1-p1	NCU07451-t26_1-p1 [456-470]	NCU07451-t26_1-p1 1xMethyl [K465(100)]	817955	1.06838e+06	229452	220831	155074	67370.5	High	High	High	High	Peak Found	Peak Found
High	[K].TPIASLDEYKEEINKLLK.[E]		3	NCU07451-t26_1-p1	NCU07451-t26_1-p1 [456-473]			131218			439911	78803.1	n/a	Peak Found	n/a	n/a	High	Peak Found
High	[K].LLKEYNEQVK.[G]		19	NCU07451-t26_1-p1	NCU07451-t26_1-p1 [471-480]		6.50505e+06	1.6434e+07	29819884	23681413	36130063	24273473	High	High	High	High	High	High
High	[K].EYNEQVK.[G]		16	NCU07451-t26_1-p1	NCU07451-t26_1-p1 [474-480]		1.11691e+08	1.53395e+08	193059359	1.43639e+08	1.14428e+08	1.38315e+08	High	High	High	High	High	High
High	[K].EYNEQVKGTK.[L]		6	NCU07451-t26_1-p1	NCU07451-t26_1-p1 [474-483]		1.04274e+06	671838	1.34518e+06	884694	1.3901e+06	843824	High	Peak Found	High	High	Peak Found	High
High	[K].LRAGLATVLSISAVGNK.[L]		45	NCU07451-t26_1-p1	NCU07451-t26_1-p1 [484-500]		3.28142e+06	4.3418e+06	5.49237e+06	2.94306e+06	563739	5.60321e+06	High	High	High	High	High	High
High	[K].LRAGLATVLSISAVGNKLLQDNK.[L]		9	NCU07451-t26_1-p1	NCU07451-t26_1-p1 [484-506]		2.04332e+06	6802175		144611	1.89645e+06	907517	High	High	High	Peak Found	High	High
High	[R].AGLATVLSISAVGNK.[L]		341	NCU07451-t26_1-p1	NCU07451-t26_1-p1 [486-500]		1.84914e+08	2.79394e+08	8.32567e+07	5.65505e+07	1.43979e+08	6.17096e+07	High	High	High	High	High	High
High	[R].AGLATVLSISAVGNKLLQDNK.[L]		14	NCU07451-t26_1-p1	NCU07451-t26_1-p1 [486-506]		829660	425115	2.42145e+06	1.00267e+06	1.35441e+06	680628	High	High	High	High	High	High
High	[K].LLQDNKLSNQLLTEEPER.[C]		49	NCU07451-t26_1-p1	NCU07451-t26_1-p1 [501-518]		861231	2.66449e+06		1.55937e+06	4.87795e+06		High	High	High	High	High	High
High	[K].LSNQLLTEEPER.[C]		45	NCU07451-t26_1-p1	NCU07451-t26_1-p1 [507-518]		7.96719e+07	1.00742e+08	1.77977e+08	4.70596e+07	8.61847e+07	1.07073e+08	High	High	High	High	High	High
High	[K].LSNQLLTEEPER.[C]	1xMethyl [R12(100)]	14	NCU07451-t26_1-p1	NCU07451-t26_1-p1 [507-518]	NCU07451-t26_1-p1 1xMethyl [R518(100)]	1.04889e+06	1.19954e+06	1.8858e+06	184929	1.32592e+06	1.60043e+06	High	High	High	High	High	High
High	[R].QVGLKAAEGETDIPVVIPDTWTADALK.[A]		3	NCU07451-t26_1-p1	NCU07451-t26_1-p1 [551-577]								n/a	n/a	n/a	High	n/a	n/a
High	[R].QVGLKAAEGETDIPVVIPDTWTADALK.[A]	1xAcetyl [K5(100)]	1	NCU07451-t26_1-p1	NCU07451-t26_1-p1 [551-577]	NCU07451-t26_1-p1 1xAcetyl [K555(100)]							n/a	n/a	High	n/a	n/a	n/a
High	[R].QVGLKAAEGETDIPVVIPDTWTADALK.[A]	1xDimethyl [K5(100)]; 1xPhospho [T11(100)]	1	NCU07451-t26_1-p1	NCU07451-t26_1-p1 [551-577]	NCU07451-t26_1-p1 1xDimethyl [K555(100)]; 1xPhospho [T561(100)]					306218		n/a	n/a	n/a	n/a	High	n/a
High	[K].AAEGETDIPVVIPDTWTADALK.[A]		130	NCU07451-t26_1-p1	NCU07451-t26_1-p1 [556-577]		1.37785e+08	2.36079e+08	1.22654e+08	8.73751e+07	9.85334e+07	9.40698e+07	High	High	High	High	High	High
High	[K].AGEPIGTPELLFSQIPAAK.[L]		130	NCU07451-t26_1-p1	NCU07451-t26_1-p1 [578-596]		2.20082e+08	3.37166e+08	1.95929e+08	1.4085e+08	1.41592e+08	2.15906e+08	High	High	High	High	High	High
High	[K].AGEPIGTPELLFSQIPAAK.[L]	1xMethyl [K19(100)]	2	NCU07451-t26_1-p1	NCU07451-t26_1-p1 [578-596]	NCU07451-t26_1-p1 1xMethyl [K596(100)]							n/a	Peak Found	High	n/a	High	Peak Found
High	[K].LEEWREAYGGEELR.[K]		8	NCU07451-t26_1-p1	NCU07451-t26_1-p1 [597-610]		381495	1.36314e+06			1.46276e+06		High	High	n/a	n/a	High	n/a
High	[K].LEEWREAYGGEELRK.[Q]		6	NCU07451-t26_1-p1	NCU07451-t26_1-p1 [597-611]		836547	2.74504e+06	98509.3	50985.9	321861	263946	High	High	Peak Found	Peak Found	High	Peak Found
High	[R].EAYGGEELR.[K]		14	NCU07451-t26_1-p1	NCU07451-t26_1-p1 [602-610]								High	High	High	High	High	High
High	[R].EAYGGEELRK.[Q]		53	NCU07451-t26_1-p1	NCU07451-t26_1-p1 [602-611]		198572904	206106692	398805856	291980744	352913216	363730656	High	High	High	High	High	High
High	[K].QKAIEAEK.[A]		5	NCU07451-t26_1-p1	NCU07451-t26_1-p1 [612-619]		110215	352111	332205	405435	423478	221816	High	High	High	High	High	Peak Found
High	[K].EAAAGETK.[E]		18	NCU07451-t26_1-p1	NCU07451-t26_1-p1 [651-658]		9428873	10746476	12111856	6837865	6.23504e+06	10414059	High	High	High	High	High	High
